# Single-nucleus multiomics unveils malignant cellular states, regulatory architectures and microenvironmental reorganization across the G-CIMP epigenomic transition in IDH-mutant glioma

**DOI:** 10.64898/2026.06.05.730437

**Authors:** Grayson A. Herrgott, Luciano Garofano, Natalia Silva Morosini, Bogdan Done, Christopher Powell, Ana deCarvalho, Laura Hasselbach, Andrea Transou, Ian Lee, Tobias Walbert, James Snyder, Anna Lasorella, Ana Valeria Castro, Antonio Iavarone, Houtan Noushmehr

## Abstract

IDH-mutant gliomas stratified by glioma CpG island methylator phenotype (G-CIMP) into High (GCH) and Low (GCL) exhibit markedly divergent clinical outcomes, yet cellular and regulatory determinants of this distinction remain incompletely defined. Integrating single-nucleus RNA-and ATAC-sequencing across 18 tumor specimens from 10 patients, we resolved six malignant cellular states whose differential enrichment across G-CIMP strata delineates the GCL epigenomic transition. GCL tumors were enriched for independently prognostic Mesenchymal and Mitotic Proliferative states, driven by convergent E2F, MYC, MEF2, and NFI-family regulatory networks confirmed across chromatin, histone, and transcriptomic modalities. Pseudotime trajectory inference revealed a multifurcating developmental model from an Astrocytic-like origin, with GCL tumors gaining preferential access to proliferative and mesenchymal endpoints. A reorganized immune microenvironment and candidate therapeutic axes including *CDK4/6*-*E2F*, *MYC*/*BET*, *KIF11*, and NOTCH, potentially combinable with vorasidenib as an epigenomic backbone provide a translationally actionable framework for intercepting GCL progression in IDH-mutant glioma.
