## Supplementary Information (Methods, Figures, Files) for "Single-nucleus multiomics unveils malignant cellular states, regulatory architectures and microenvironmental reorganization across the G-CIMP epigenomic transition in IDH-mutant glioma": Supplementary File S1.xlsx

### Sheet: Clinicopathological Info
Supplementary File S1a. Clinicopathological information for internal single nucleus collections
Sample ID	Patient #	Repeated Sample	HF ID	Sex	# 10X Cells Passing RNA QC	# 10X Tumor Cells Passing ATAC QC	Age at Diagnosis (yrs)	Extent of Resection	Batch	Histotype	WHO Grade	Time of Collection	Tumor Location	G-CIMP	IDH	MGMT	1p19q
H1	Patient 8	No	0305	Male	603	None	31	Unknown	4	Oligoastrocytoma	2	Primary	Left Frontal	GCIMP-HIGH	N/I	N/I	N/I
H10	Patient 1	No	2461	Female	1168	None	42	Unknown	1	Oligoastrocytoma	2	First Recurrent	Right Temporal	GCIMP-HIGH	IDHmut	Unmethylated	Codel
H12	Patient 2	No	1789	Male	187	60	35	STR	1	Oligoastrocytoma, Anaplastic	3	Primary	Right Frontal	GCIMP-HIGH	IDHmut	Unmethylated	Non-Codel
H14	Patient 3	No	4182	Male	1162	None	28	Unknown	1	Astrocytoma	2	Primary	Left Parietal	GCIMP-HIGH	IDHmut	Unmethylated	N/I
H17	Patient 5	No	0835	Female	690	312	36	GTR	2	Oligodendroglioma	2	Primary	Left Parietal	GCIMP-HIGH	IDHmut	N/I	N/I
H19	Patient 2	No	3000	Male	524	None	44	GTR	2	Oligoastrocytoma, Anaplastic	3	First Recurrent	Right Frontal	GCIMP-HIGH	IDHmut	Unmethylated	Non-Codel
H3	Patient 10	No	1334	Female	930	None	27	STR	4	Oligodendroglioma, Anaplastic	3	First Recurrent	Right Frontal	GCIMP-HIGH	N/I	N/I	N/I
H5	Patient 12	No	2070	Male	965	22	34	GTR	4	Oligodendroglioma, Anaplastic	3	Primary	Left Frontal	GCIMP-HIGH	N/I	Unmethylated	N/I
H7	Patient 14	No	2899	Male	2297	400	26	STR	4	Glioblastoma	4	Primary	Right Temporal	GCIMP-HIGH	N/I	N/I	N/I
H9	Patient 1	No	1325	Female	674	None	36	Unknown	1	Oligodendroglioma	2	Primary	Right Temporal	GCIMP-HIGH	IDHmut	Unmethylated	Codel
L11	Patient 1	Yes - L6C	2588	Female	1472	113	43	Unknown	1	Glioblastoma	4	Second Recurrent	Right Temporal	GCIMP-LOW	IDHmut	Unmethylated	Codel
L13	Patient 2	Yes - L8C	3293	Male	538	364	46	STR	1	Glioblastoma	4	Second Recurrent	Right Frontal	GCIMP-LOW	IDHmut	Unmethylated	Non-Codel
L15	Patient 3	No	4583	Male	575	None	30	Unknown	1	Glioblastoma	4	First Recurrent	Left Parietal	GCIMP-LOW	IDHmut	Unmethylated	N/I
L18	Patient 5	No	1320	Female	879	275	40	STR	2	Oligodendroglioma, Anaplastic	3	Second Recurrent	Left Parietal	GCIMP-LOW	IDHmut	N/I	N/I
L2	Patient 9	No	1295	Female	2082	757	58	Unknown	4	Astrocytoma, Anaplastic	3	Primary	Left Frontal	GCIMP-LOW	N/I	N/I	N/I
L4	Patient 11	No	1494	Male	2149	1697	31	STR	4	Glioblastoma	4	Primary	Right Frontal	GCIMP-LOW	N/I	N/I	N/I
L6	Patient 1	Yes - L11C	2588	Female	2226	226	43	Unknown	1	Glioblastoma	4	Second Recurrent	Right Temporal	GCIMP-LOW	IDHmut	Unmethylated	Codel
L8	Patient 2	Yes - L13C	3293	Male	1846	1129	46	STR	1	Glioblastoma	4	Second Recurrent	Right Frontal	GCIMP-LOW	IDHmut	Unmethylated	Non-Codel

### Sheet: ATAC Quality Metrics
Supplementary File S1b. snATAC-sequencing quality filters
Sample ID	nCount_ATAC (min)	nCount_ATAC (max)	% of reads in peaks (>x)	Blacklist Ratio (<x)	Nucleosome Signal (<x)	TSS Enrichment (>x)	# of cells
H9	1000	5000	0.25	0.01	1	2	2
H10	1000	10000	5	0.01	0.7	2	263
L11	1000	4000	5	0.01	0.7	2	922
H12	1000	10000	5	0.01	0.4	2	262
L13	1000	25000	10	0.01	0.7	2	1789
H14	1000	5000	5	0.01	1.5	2	76
L15	1000	5000	5	0.01	0.7	2	398
H17	1000	5000	5	0.01	1	2	348
L18	1000	10000	5	0.01	1	2	672
H19	1000	10000	5	0.01	1.25	2	338
H1	1000	5000	5	0.01	1	2	0
L2	1000	10000	10	0.01	0.7	2	1143
H3	1000	5000	5	0.01	0.7	2	0
L4	1000	30000	10	0.01	1.2	2	1891
H5	1000	10000	5	0.01	0.7	2	186
L6	1000	17000	10	0.01	0.7	2	897
H7	1000	20000	10	0.01	1	2	1398
L8	1000	15000	30	0.01	1.25	2	2280

### Sheet: snRNA NT Info
Supplementary File S1c. snRNA-sequencing Non-tumor Cohort Info
Sample ID	Cohort	# of Attributed Non-tumor Cells	# of Attributed Immune Cells
H10	Excluded	93	20
H12	Excluded	26	4
H14	Excluded	70	30
H1	Excluded	87	29
H3	Discovery	200	142
H5	Discovery	649	108
H7	Discovery	337	225
H9	Excluded	85	21
L11	Discovery	258	37
L18	Discovery	330	30
L2	Discovery	539	277
L4	Discovery	204	159
L6	Discovery	1111	148
L8	Excluded	88	17
L13	No Immune	41	0
L15	No Immune	104	0
H17	No Immune	135	0
H19	No Immune	245	0
